# Class I histone deacetylases catalyze lysine lactylation

**DOI:** 10.1101/2025.02.25.640220

**Authors:** Takeshi Tsusaka, Mohd. Altaf Najar, Isha Sharma, Mariola M. Marcinkiewicz, Claudia Veronica Da Silva Crispim, Nathaniel W. Snyder, George M. Burslem, Emily L. Goldberg

**Affiliations:** Department of Physiology, University of California, San Francisco, San Francisco, CA 94158, USA; Department of Biochemistry and Biophysics, Perelman School of Medicine, University of Pennsylvania, Philadelphia, PA 19104 USA; Aging and Cardiovascular Discovery Center, Department of Cardiovascular Sciences, Lewis Katz School of Medicine, Temple University, Philadelphia, PA 19140, USA; Department of Cancer Biology and Epigenetics Institute, Perelman School of Medicine, University of Pennsylvania, Philadelphia, PA 19104 USA; Chan-Zuckerberg Biohub, San Francisco, CA 94158, USA

## Abstract

Metabolism and post-translational modifications (PTMs) are intrinsically linked and the number of identified metabolites that can covalently modify proteins continues to increase. This metabolism/PTM crosstalk is especially true for lactate, the product of anaerobic metabolism following glycolysis. Lactate forms an amide bond with the ε-amino group of lysine, a modification known as lysine lactylation, or Kla. Multiple independent mechanisms have been proposed in the formation of Kla, including p300/CBP-dependent transfer from lactyl-CoA, via a high-energy intermediate lactoylglutathione species that non-enzymatically lactylates proteins, and several enzymes are reported to have lactyl transferase capability. We recently discovered that class I histone deacetylases (HDACs) 1, 2, and 3 can all reverse their canonical chemical reaction to catalyze lysine β-hydroxybutyrylation. Here we tested the hypothesis that HDACs can also catalyze Kla formation. Using biochemical, pharmacological, and genetic approaches, we found that HDAC-catalyzed lysine lactylation accounts for the majority of Kla formation in cells. Dialysis experiments confirm this is a reversible reaction that depends on lactate concentration. We also directly quantified intracellular lactyl-CoA and found that Kla abundance can be uncoupled from lactyl-CoA levels. Therefore, we propose a model in which the majority of Kla is formed through enzymatic addition of lactate by HDACs 1, 2, and 3.

---

Modification of proteins by acyl groups, like acetylation, can control a range of protein functions, including location, structure, and association with binding partners (1). The overarching mechanisms controlling protein acylation are well studied: acyl groups can be added through enzymatic and non-enzymatic pathways and are removed enzymatically by deacylating enzymes like histone deacetylases (HDACs) and the sirtuins. While acetylation is the best studied protein acylation, other short-chain fatty acids like β-hydroxybutyrate (BHB) (2) and lactate (3) can also covalently modify lysine residues, although the physiological significance of these other acylations remains to be fully understood.

Lactate (l-Lactate) is a short-chain fatty acid produced and secreted by glycolytic cells (4). Lactate concentrations in blood and tissues can range from 0.5 – 20 mM and its production is acutely increased in response to a variety of stimuli, including intense exercise and sepsis (5-8). In addition to serving as a metabolic fuel, lactate can function as a signaling molecule. For example, lactate can be conjugated to phenylalanine to form N-lactoyl-phenylalanine (Lac-Phe) that gets secreted from cells and modifies food intake (9). Lactate can also form a covalent adduct on lysine residues, known as lactylation, that is found on histone and non-histone proteins, and has been reported in many cell types (3, 10-15).

Like other acylations, lysine l-lactylation (Kla) has been proposed to be formed through a lactyl-CoA-dependent pathway (3, 16). However, lactyl-CoA levels in cells are far less abundant compared to other CoA derivatives such as acetyl-CoA, propionyl-CoA, and succinyl-CoA (17). Interestingly, several enzymes have been reported to possess lactyl transferase activity and catalyze Kla formation on target proteins (18-21). HDAC6 was also recently reported to lactylate α-tubulin (22). Although less abundant than l-lactylation, the stereoisomer d-lactylation is formed from the non-enzymatic acyl transfer from the glycolytic intermediate S-D-lactoylglutathione (LGSH) generated in the glyoxylase pathway (23-25). Therefore, multiple non-redundant pathways may contribute to overall intracellular Kla levels.

We recently discovered that class I HDACs 1, 2, and 3 are reversible and catalyze lysine beta-hydoxybutyrylation (Kbhb) through a condensation reaction between the BHB carboxylic acid and free amine on lysine residues (26). In this new HDAC-catalyzed mechanism of protein acylation, we ruled out a requirement for an activated intermediate like BHB-CoA. We also showed that the same active site residues were required for both deacetylation and β-hydroxybutyrylation, consistent with our model that HDACs 1, 2, and 3 are reversible enzymes that catalyze the addition or removal of acyl chains. Of note, our model of HDAC-catalyzed protein acylation has been independently verified by others for lysine sorbylation (27, 28). As others have reported that HDACs 1, 2, and 3 can de-lactylate proteins (29), we hypothesized that, like Kbhb formation, HDACs also contribute to Kla formation through a similar reversible mechanism. Using biochemistry, molecular biology, and mass spectrometry, we confirmed HDACs 1, 2, and 3 are capable of directly catalyzing the formation of Kla in a recombinant reconstitution assay and in live cells. Our data further demonstrate that HDAC-catalyzed Kla formation is the dominant mechanism of protein lactylation.
