## Supplemental Table 1 for "Class I histone deacetylases catalyze lysine lactylation"

### Sheet: Primer list
Oligonucleotide primers used in this study
For qPCR analysis
No.	Oligo Name	Oligo sequence (5' -> 3')
1	TT11-hACSS2_qPCR_F	TGCACGGCAGACATTGGTTG
2	TT12-hACSS2_qPCR_R	GGGAATCCCCTCAAACAAAACAC
3	TT105-hGLO1_qPCR_F	GTCCCGTCGTCTGTGATACTG
4	TT106-hGLO1_qPCR_R	GTAGCATGGTCTGCTGCAATA
5	TT316_qPCR_hAARS_F	TGTGCGAGTCGTCTCCATT
6	TT317_qPCR_hAARS_R	TCTTCCGTCACGATCACAAA
7	TT402-qPCR-hAARS2-F	GCTGCTCAACGCCATAC
8	TT403-qPCR-hAARS2-R	CACTGAGTGTGCGGATGTG
11	TT440-qPCR-hSUCLG2-F	CTGCCGGGAGCTAGAACTCA
12	TT441-qPCR-hSUCLG2-R	GCGACGTTCTCTTGGATACC
